# Multi-cell type deconvolution using a probabilistic model for single-molecule DNA methylation haplotypes

**DOI:** 10.1101/2023.08.20.554012

**Authors:** I. Unterman, D. Avrahami, E. Katsman, T.J. Triche, B. Glaser, B.P. Berman

## Abstract

**Background:** Deconvolution is used to estimate the proportion of mixed cell types from tissue or blood samples based on genomic profiling. DNA methylation is commonly used because specific CpG positions reflect cell type identity and can be accurately measured at either the population or single-molecule level. Methylation sequencing techniques can profile multiple individual CpGs on a single DNA molecule, but few deconvolution models have been developed to exploit these single-molecule *methylation haplotypes* for cell type deconvolution.

**Results and Conclusions:** We used simulated whole-genome methylation data and *in silico* mixtures of real data to compare existing deconvolution tools with two new models developed here. We found that adapting an existing model *CelFiE* to incorporate methylation haplotype information improved deconvolution accuracy by ∼30% over other tools, including the original CelFiE. In addition to overall higher accuracy, our new tool CelFiE Integrated Single-molecule Haplotypes (or *CelFiE-ISH*) outperformed others in detecting rare cell types present at 0.1% and below. Detection of rare cell types is important for the analysis of circulating DNA, which we demonstrate using a patient-derived plasma sequencing dataset.Finally,we show that marker selection strategy has a strong effect on deconvolution accuracy, concluding that haplotype-aware deconvolution can take advantage of markers tailored for that purpose.
