## Supplementary material for "Multi-cell type deconvolution using a probabilistic model for single-molecule DNA methylation haplotypes": Table S1

Sample name	Sample ID	Source Tissue	Cell type	Group	PatientID	Source	PatientID	Excluded	Ref/Input
Adipocytes-Z000000T7	Z000000T7	Abdominal Subcut.	Adipocytes	Adipocytes	mAD88	KI	mAD88	No	Input
Adipocytes-Z000000T9	Z000000T9	Abdominal Subcut.	Adipocytes	Adipocytes	mAD83	KI	mAD83	No	Reference
Adipocytes-Z000000T5	Z000000T5	Abdominal Subcut.	Adipocytes	Adipocytes	mAD85	KI	mAD85	No	Reference
Aorta-Endothelium-Z00000422	Z00000422	Aorta	Endothelium	Endothelium	HAEC/18TL036327	Lonza	HAEC/18TL036327	Lonza
Aorta-Endothelium-Z0000043G	Z0000043G	Aorta	Endothelium	Endothelium	202	Had-HU	202	No	Input
Saphenous-Vein-Endothelium-Z000000RM	Z000000RM	Vascular saphenous	Endothelium	Endothelium	93	Had-HU	93	No	Reference
Saphenous-Vein-Endothelium-Z000000S7	Z000000S7	Vascular saphenous	Endothelium	Endothelium	75	Had-HU	75	No	Reference
Saphenous-Vein-Endothelium-Z000000SB	Z000000SB	Vascular saphenous	Endothelium	Endothelium	71	Had-HU	71	No	Reference
Kidney-Glomerular-Endothelium-Z000000Q5	Z000000Q5	Kidney glomerular	Endothelium	Endothelium	107	Had-HU	107	No	Reference
Kidney-Glomerular-Endothelium-Z00000443	Z00000443	Kidney glomerular	Endothelium	Endothelium	176	Had-HU	176	No	Reference
Kidney-Glomerular-Endothelium-Z0000045J	Z0000045J	Kidney glomerular	Endothelium	Endothelium	130	Had-HU	130	No	Input
Kidney-Tubular-Endothelium-Z000000PX	Z000000PX	Kidney tubular	Endothelium	Endothelium	114	Had-HU	114	No	Reference
Kidney-Tubular-Endothelium-Z000000Q3	Z000000Q3	Kidney tubular	Endothelium	Endothelium	107	Had-HU	107	No	Reference
Kidney-Tubular-Endothelium-Z0000042R	Z0000042R	Kidney tubular	Endothelium	Endothelium	199	Had-HU	199	No	Reference
Liver-Endothelium-Z000000RB	Z000000RB	Liver	Endothelium	Endothelium	HLV41818_CD31	OHSU	HLV41818_CD31	No	Reference
Lung-Alveolar-Endothelium-Z000000Q1	Z000000Q1	Lung alveolar	Endothelium	Endothelium	108	Had-HU	108	No	Reference
Lung-Alveolar-Endothelium-Z000000QK	Z000000QK	Lung alveolar	Endothelium	Endothelium	129	Had-HU	129	No	Reference
Lung-Alveolar-Endothelium-Z0000045H	Z0000045H	Lung alveolar	Endothelium	Endothelium	132	Had-HU	132	No	Reference
Pancreas-Endothelium-Z0000042D	Z0000042D	Pancreas	Endothelium	Endothelium	UA213A	UA	UA213A	No	Reference
Pancreas-Endothelium-Z0000042X	Z0000042X	Pancreas	Endothelium	Endothelium	UA212	UA	UA212	No	Reference
Pancreas-Endothelium-Z00000430	Z00000430	Pancreas	Endothelium	Endothelium	UA205	UA	UA205	No	Reference
Pancreas-Islet-Endothelium-Z0000042Y	Z0000042Y	Pancreas	Endothelium	Endothelium	UA200	UA	UA200	No	Reference
Colon-Fibroblasts-Z0000042A	Z0000042A	Colon	Fibroblast	Colon-Fibro	218	Had-HU	218	Bioreps
Colon-Fibroblasts-Z0000042C	Z0000042C	Colon	Fibroblast	Colon-Fibro	215	Had-HU	215	Bioreps
Heart-Fibroblasts-Z0000043R	Z0000043R	Heart	Fibroblast	Heart-Fibro	18TL177325	Lonza	18TL177325	Lonza
Heart-Fibroblasts-Z0000041V	Z0000041V	Heart	Fibroblast	Heart-Fibro	NHCF-A/19TL249738	Lonza	NHCF-A/19TL249738	Lonza
Heart-Fibroblasts-Z0000041W	Z0000041W	Heart	Fibroblast	Heart-Fibro	NHCF-A/19TL217371	Lonza	NHCF-A/19TL217371	Lonza
Heart-Fibroblasts-Z0000041X	Z0000041X	Heart	Fibroblast	Heart-Fibro	NHCF-A/18TL312486	Lonza	NHCF-A/18TL312486	Lonza
Dermal-Fibroblasts-Z00000423	Z00000423	Ad-dermal	Fibroblast	Dermal-Fibro	NHDF/633428	Lonza	NHDF/633428	Lonza
Skeletal-Muscle-Z00000427	Z00000427	Skeletal muscle	Striated muscle	Skeletal-Musc	228A-1	Had-HU	228A-1	Bioreps
Skeletal-Muscle-Z00000429	Z00000429	Skeletal muscle	Striated muscle	Skeletal-Musc	222-1	Had-HU	222-1	Bioreps
Aorta-Smooth-Muscle-Z0000041U	Z0000041U	Aorta	Smooth muscle	Smooth-Musc	AOSMC/335663	Lonza	AOSMC/335663	Lonza
Coronary-Artery-Smooth-Muscle-Z00000420	Z00000420	Cornary artery	Smooth muscle	Smooth-Musc	CASMC/313605	Lonza	CASMC/313605	Lonza
Bladder-Smooth-Muscle-Z0000041Z	Z0000041Z	Bladder	Smooth muscle	Smooth-Musc	BdSMC/198879	Lonza	BdSMC/198879	Lonza
Prostate-Smooth-Muscle-Z0000041Y	Z0000041Y	Prostate	Smooth muscle	Smooth-Musc	PRSMC/742808	Lonza	PRSMC/742808	Lonza
Lung-Bronchus-Smooth-Muscle-Z00000421	Z00000421	Bronchial	Smooth muscle	Smooth-Musc	BSMC/581076	Lonza	BSMC/581076	Lonza
Heart-Cardiomyocyte-Z0000044G	Z0000044G	Heart	Cardiomyocyte	Heart-Cardio	184	Had-HU	184	No	Input
Heart-Cardiomyocyte-Z0000044K	Z0000044K	Heart	Cardiomyocyte	Heart-Cardio	181	Had-HU	181	No	Reference
Heart-Cardiomyocyte-Z0000044Q	Z0000044Q	Heart	Cardiomyocyte	Heart-Cardio	171	Had-HU	171	No	Reference
Heart-Cardiomyocyte-Z0000044R	Z0000044R	Heart	Cardiomyocyte	Heart-Cardio	170	Had-HU	170	No	Reference
Bone-Osteoblasts-Z0000042Z	Z0000042Z	Bone	Osteoblasts	Bone-Osteob	426160	Lonza	426160	Lonza
Oligodendrocytes-Z000000TK	Z000000TK	Brain	Oligodendrocytes	Oligodend	KE42	KI	KE42	No	Input
Oligodendrocytes-Z0000042E	Z0000042E	Brain	Oligodendrocytes	Oligodend	ND419	KI	ND419	No	Reference
Oligodendrocytes-Z0000042L	Z0000042L	Brain	Oligodendrocytes	Oligodend	ND417	KI	ND417	No	Reference
Oligodendrocytes-Z0000042N	Z0000042N	Brain	Oligodendrocytes	Oligodend	ND416	KI	ND416	No	Reference
Cortex-Neuron-Z000000TF	Z000000TF	Brain	Neuronal	Neuron	ND273	KI	ND273	No	Input
Neuron-Z000000TH	Z000000TH	Brain	Neuronal	Neuron	KE41	KI	KE41	No	Reference
Cortex-Neuron-Z0000042F	Z0000042F	Brain	Neuronal	Neuron	ND419	KI	ND419	No	Reference
Cortex-Neuron-Z0000042H	Z0000042H	Brain	Neuronal	Neuron	ND418	KI	ND418	No	Reference
Cortex-Neuron-Z0000042J	Z0000042J	Brain	Neuronal	Neuron	ND417	KI	ND417	No	Reference
Cortex-Neuron-Z0000042M	Z0000042M	Brain	Neuronal	Neuron	ND417	KI	ND417	No	Reference
Cortex-Neuron-Z0000042P	Z0000042P	Brain	Neuronal	Neuron	ND416	KI	ND416	No	Reference
Cortex-Neuron-Z0000042K	Z0000042K	Brain	Neuronal	Neuron	ND417	KI	ND417	No	Reference
Cerebellum-Neuron-Z000000TB	Z000000TB	Brain	Neuronal	Neuron	ND264	KI	ND264	No	Reference
Cortex-Neuron-Z000000TD	Z000000TD	Brain	Neuronal	Neuron	ND264	KI	ND264	No	Reference
Liver-Hepatocytes-Z000000R3	Z000000R3	Liver	Hepatocyte	Liver-Hep	RET	OHSU	RET	No	Input
Liver-Hepatocytes-Z000000T3	Z000000T3	Liver	Hepatocyte	Liver-Hep	RTC	OHSU	RTC	No	Reference
Liver-Hepatocytes-Z0000043Q	Z0000043Q	Liver	Hepatocyte	Liver-Hep	HUM4256	Lonza	HUM4256	Lonza
Liver-Hepatocytes-Z0000044H	Z0000044H	Liver	Hepatocyte	Liver-Hep	183	Had-HU	183	No	Reference
Liver-Hepatocytes-Z0000044M	Z0000044M	Liver	Hepatocyte	Liver-Hep	179	Had-HU	179	No	Reference
Liver-Hepatocytes-Z00000431	Z00000431	Liver	Hepatocyte	Liver-Hep	HUM4133	Lonza	HUM4133	Lonza
Pancreas-Duct-Z0000043T	Z0000043T	Pancreas	Duct	Pancreas-Duct	H2226	UA	H2226	No	Input
Pancreas-Duct-Z0000043U	Z0000043U	Pancreas	Duct	Pancreas-Duct	H2224	UA	H2224	No	Reference
Pancreas-Duct-Z0000043V	Z0000043V	Pancreas	Duct	Pancreas-Duct	H2220	UA	H2220	No	Reference
Pancreas-Duct-Z000000QZ	Z000000QZ	Pancreas	Duct	Pancreas-Duct	AFCD035	OHSU	AFCD035	No	Input
Pancreas-Acinar-Z000000QX	Z000000QX	Pancreas	Acinar	Pancreas-Acinar	AFCD035	OHSU	AFCD035	No	Input
Pancreas-Acinar-Z0000043W	Z0000043W	Pancreas	Acinar	Pancreas-Acinar	H2226	UA	H2226	No	Input
Pancreas-Acinar-Z0000043X	Z0000043X	Pancreas	Acinar	Pancreas-Acinar	H2224	UA	H2224	No	Reference
Pancreas-Acinar-Z0000043Y	Z0000043Y	Pancreas	Acinar	Pancreas-Acinar	H2220	UA	H2220	No	Reference
Pancreas-Delta-Z00000451	Z00000451	Pancreas	Delta	Pancreas-Delta	H2207	UA	H2207	No	Input
Pancreas-Delta-Z00000454	Z00000454	Pancreas	Delta	Pancreas-Delta	H2211	UA	H2211	No	Reference
Pancreas-Delta-Z00000457	Z00000457	Pancreas	Delta	Pancreas-Delta	SCICRC1146	IIDP	SCICRC1146	No	Reference
Pancreas-Beta-Z00000452	Z00000452	Pancreas	Beta	Pancreas-Beta	H2207	UA	H2207	No	Input
Pancreas-Beta-Z00000455	Z00000455	Pancreas	Beta	Pancreas-Beta	H2211	UA	H2211	No	Reference
Pancreas-Beta-Z00000458	Z00000458	Pancreas	Beta	Pancreas-Beta	SCICRC1146	IIDP	SCICRC1146	No	Reference
Pancreas-Alpha-Z00000453	Z00000453	Pancreas	Alpha	Pancreas-Alpha	H2207	UA	H2207	No	Input
Pancreas-Alpha-Z00000456	Z00000456	Pancreas	Alpha	Pancreas-Alpha	H2211	UA	H2211	No	Reference
Pancreas-Alpha-Z00000459	Z00000459	Pancreas	Alpha	Pancreas-Alpha	SCICRC1146	IIDP	SCICRC1146	No	Reference
Kidney-Glomerular-Epithelium-Z0000045K	Z0000045K	Kidney glomerular	Epithelium	Kidney-Ep	130	Had-HU	130	No	Input
Kidney-Glomerular-Epithelium-Z0000045L	Z0000045L	Kidney glomerular	Epithelium	Kidney-Ep	130	Had-HU	130	No	Input
Kidney-Tubular-Epithelium-Z000000QH	Z000000QH	Kidney tubular	Epithelium	Kidney-Ep	130	Had-HU	130	No	Input
Kidney-Tubular-Epithelium-Z0000043Z	Z0000043Z	Kidney tubular	Epithelium	Kidney-Ep	176	Had-HU	176	No	Reference
Kidney-Tubular-Epithelium-Z00000440	Z00000440	Kidney tubular	Epithelium	Kidney-Ep	176	Had-HU	176	No	Reference
Kidney-Glomerular-Podocytes-Z0000042W	Z0000042W	Kidney glomerular	Podocyte	Kidney-Ep	199	Had-HU	199	No	Reference
Kidney-Glomerular-Podocytes-Z00000441	Z00000441	Kidney glomerular	Podocyte	Kidney-Ep	176	Had-HU	176	No	Reference
Kidney-Glomerular-Podocytes-Z00000442	Z00000442	Kidney glomerular	Podocyte	Kidney-Ep	176	Had-HU	176	No	Reference
Thyroid-Epithelium-Z0000042S	Z0000042S	Thyroid	Epithelium	Thyroid-Ep	208	Had-HU	208	No	Input
Thyroid-Epithelium-Z0000042T	Z0000042T	Thyroid	Epithelium	Thyroid-Ep	193	Had-HU	193	No	Reference
Thyroid-Epithelium-Z0000042U	Z0000042U	Thyroid	Epithelium	Thyroid-Ep	190	Had-HU	190	No	Reference
Fallopian-Epithelium-Z000000Q7	Z000000Q7	Fallopien tubes	Epithelium	Fallopian-Ep	104	Had-HU	104	No	Input
Fallopian-Epithelium-Z000000S9	Z000000S9	Fallopien tubes	Epithelium	Fallopian-Ep	74	Had-HU	74	No	Reference
Fallopian-Epithelium-Z000000UV	Z000000UV	Fallopien tubes	Epithelium	Fallopian-Ep	30	Had-HU	30	No	Reference
Ovary-Epithelium-Z000000QT	Z000000QT	Ovary	Epithelium	Ovary+Endom-Ep	122	Had-HU	122	No	Input
Endometrium-Epithelium-Z00000434	Z00000434	Endometrium	Epithelium	Ovary+Endom-Ep	EDM44	Had-HU	EDM44	No	Reference
Endometrium-Epithelium-Z00000435	Z00000435	Endometrium	Epithelium	Ovary+Endom-Ep	EDM41A	Had-HU	EDM41A	No	Reference
Endometrium-Epithelium-Z0000043S	Z0000043S	Endometrium	Epithelium	Ovary+Endom-Ep	EDM21A	Had-HU	EDM21A	No	Reference
Bone_marrow-Erythrocyte_progenitors-Z000000RF	Z000000RF	Bone marrow	Erythrocyte progenitors	Eryth-prog	67	Had-HU	67	No	Input
Bone_marrow-Erythrocyte_progenitors-Z000000RH	Z000000RH	Bone marrow	Erythrocyte progenitors	Eryth-prog	65	Had-HU	65	No	Reference
Bone_marrow-Erythrocyte_progenitors-Z000000RK	Z000000RK	Bone marrow	Erythrocyte progenitors	Eryth-prog	60	Had-HU	60	No	Reference
Blood-T-CD3-Z000000TV	Z000000TV	Blood	T (CD3+) cells	Blood-T	54	Had-HU	54	No	Input
Blood-T-CD3-Z000000UP	Z000000UP	Blood	T (CD3+) cells	Blood-T	49	Had-HU	49	No	Reference
Blood-T-CD4-Z000000TT	Z000000TT	Blood	T helper(CD4+) cells	Blood-T	54	Had-HU	54	No	Input
Blood-T-CD4-Z000000U7	Z000000U7	Blood	T helper(CD4+) cells	Blood-T	51	Had-HU	51	No	Reference
Blood-T-CD4-Z000000UM	Z000000UM	Blood	T helper(CD4+) cells	Blood-T	49	Had-HU	49	No	Reference
Blood-T-CD8-Z000000TR	Z000000TR	Blood	T cytotoxic (CD8+) cells	Blood-T	54	Had-HU	54	No	Input
Blood-T-CD8-Z000000U5	Z000000U5	Blood	T cytotoxic (CD8+) cells	Blood-T	51	Had-HU	51	No	Reference
Blood-T-CD8-Z000000UK	Z000000UK	Blood	T cytotoxic (CD8+) cells	Blood-T	49	Had-HU	49	No	Reference
Blood-T-CenMem-CD4-Z00000417	Z00000417	Blood	T central memory CD4	Blood-T	248	Had-HU	248	No	Reference
Blood-T-CenMem-CD4-Z0000041D	Z0000041D	Blood	T central memory CD4	Blood-T	247	Had-HU	247	No	Reference
Blood-T-CenMem-CD4-Z0000041N	Z0000041N	Blood	T central memory CD4	Blood-T	223	Had-HU	223	No	Reference
Blood-T-Eff-CD8-Z00000419	Z00000419	Blood	T effector cell CD8	Blood-T	248	Had-HU	248	No	Reference
Blood-T-Eff-CD8-Z0000041F	Z0000041F	Blood	T effector cell CD8	Blood-T	247	Had-HU	247	No	Reference
Blood-T-Eff-CD8-Z0000041Q	Z0000041Q	Blood	T effector cell CD8	Blood-T	223	Had-HU	223	No	Reference
Blood-T-EffMem-CD4-Z00000416	Z00000416	Blood	T effector memory CD4	Blood-T	248	Had-HU	248	No	Reference
Blood-T-EffMem-CD4-Z0000041C	Z0000041C	Blood	T effector memory CD4	Blood-T	247	Had-HU	247	No	Reference
Blood-T-EffMem-CD4-Z0000041M	Z0000041M	Blood	T effector memory CD4	Blood-T	223	Had-HU	223	No	Reference
Blood-T-EffMem-CD8-Z0000041A	Z0000041A	Blood	T effector memory CD8	Blood-T	248	Had-HU	248	No	Reference
Blood-T-EffMem-CD8-Z0000041G	Z0000041G	Blood	T effector memory CD8	Blood-T	247	Had-HU	247	No	Reference
Blood-T-Naive-CD4-Z0000041E	Z0000041E	Blood	Naïve T cells CD4	Blood-T	247	Had-HU	247	No	Reference
Blood-T-Naive-CD8-Z0000041B	Z0000041B	Blood	Naïve T cells CD8	Blood-T	248	Had-HU	248	No	Reference
Blood-T-Naive-CD8-Z0000041H	Z0000041H	Blood	Naïve T cells CD8	Blood-T	247	Had-HU	247	No	Reference
Blood-NK-Z000000TM	Z000000TM	Blood	NK	Blood-NK	54	Had-HU	54	No	Input
Blood-NK-Z000000U1	Z000000U1	Blood	NK	Blood-NK	51	Had-HU	51	No	Reference
Blood-NK-Z000000UF	Z000000UF	Blood	NK	Blood-NK	49	Had-HU	49	No	Reference
Blood-Monocytes-Z000000TP	Z000000TP	Blood	Monocytes	Blood-Mono+Macro	54	Had-HU	54	No	Input
Blood-Monocytes-Z000000U3	Z000000U3	Blood	Monocytes	Blood-Mono+Macro	51	Had-HU	51	No	Reference
Blood-Monocytes-Z000000UH	Z000000UH	Blood	Monocytes	Blood-Mono+Macro	49	Had-HU	49	No	Reference
Colon-Macrophages-Z00000444	Z00000444	Colon	Macrophages	Blood-Mono+Macro	169	Had-HU	169	No	Reference
Colon-Macrophages-Z00000446	Z00000446	Colon	Macrophages	Blood-Mono+Macro	169	Had-HU	169	No	Reference
Liver-Macrophages-Z0000043P	Z0000043P	Liver	Macrophages	Blood-Mono+Macro	sigma_kupffer1	Sigma	sigma_kupffer1	No	Reference
Lung-Alveolar-Macrophages-Z00000448	Z00000448	Lung alveolar	Macrophages	Blood-Mono+Macro	161	Had-HU	161	No	Reference
Lung-Alveolar-Macrophages-Z0000044C	Z0000044C	Lung alveolar	Macrophages	Blood-Mono+Macro	148	Had-HU	148	No	Reference
Lung-Interstitial-Macrophages-Z00000447	Z00000447	Lung interstitial	Macrophages	Blood-Mono+Macro	161	Had-HU	161	No	Reference
Lung-Interstitial-Macrophages-Z0000044D	Z0000044D	Lung interstitial	Macrophages	Blood-Mono+Macro	148	Had-HU	148	No	Reference
Lung-Interstitial-Macrophages-Z0000044E	Z0000044E	Lung interstitial	Macrophages	Blood-Mono+Macro	143	Had-HU	143	No	Reference
Blood-Granulocytes-Z000000TZ	Z000000TZ	Blood	Granulocytes	Blood-Granul	54	Had-HU	54	No	Input
Blood-Granulocytes-Z000000UD	Z000000UD	Blood	Granulocytes	Blood-Granul	51	Had-HU	51	No	Reference
Blood-Granulocytes-Z000000UT	Z000000UT	Blood	Granulocytes	Blood-Granul	49	Had-HU	49	No	Reference
Blood-B-Z000000TX	Z000000TX	Blood	B cells	Blood-B	54	Had-HU	54	No	Input
Blood-B-Z000000UB	Z000000UB	Blood	B cells	Blood-B	51	Had-HU	51	No	Reference
Blood-B-Z000000UR	Z000000UR	Blood	B cells	Blood-B	49	Had-HU	49	No	Reference
Blood-B-Mem-Z0000041J	Z0000041J	Blood	Memory B cells	Blood-B	232	Had-HU	232	No	Reference
Blood-B-Mem-Z0000041K	Z0000041K	Blood	Memory B cells	Blood-B	231	Had-HU	231	No	Reference
Epidermal-Keratinocytes-Z00000424	Z00000424	Skin	keratinocyte	Epid-Kerat	NHEK/19TL217391	Lonza	NHEK/19TL217391	Lonza
Tonsil-Palatine-Epithelium-Z000000QF	Z000000QF	Tonsil palatine	Epithelium	Head-Neck-Ep	94	Had-HU	94	No	Input
Tonsil-Palatine-Epithelium-Z000000RP	Z000000RP	Tonsil palatine	Epithelium	Head-Neck-Ep	92	Had-HU	92	No	Reference
Tonsil-Palatine-Epithelium-Z000000RR	Z000000RR	Tonsil palatine	Epithelium	Head-Neck-Ep	90	Had-HU	90	No	Reference
Tonsil-Pharyngeal-Epithelium-Z000000Q9	Z000000Q9	Tonsil pharyngeal	Epithelium	Head-Neck-Ep	100	Had-HU	100	No	Reference
Tonsil-Pharyngeal-Epithelium-Z000000S1	Z000000S1	Tonsil pharyngeal	Epithelium	Head-Neck-Ep	79	Had-HU	79	No	Reference
Tongue-Epithelium-Z000000QV	Z000000QV	Tongue	Epithelium	Head-Neck-Ep	118	Had-HU	118	No	Reference
Tongue-Epithelium-Z00000449	Z00000449	Tongue	Epithelium	Head-Neck-Ep	150	Had-HU	150	No	Reference
Tongue-Epithelium-Z0000044F	Z0000044F	Tongue	Epithelium	Head-Neck-Ep	185	Had-HU	185	No	Reference
Tongue_base-Epithelium-Z0000044B	Z0000044B	Tongue	Epithelium	Head-Neck-Ep	150	Had-HU	150	No	Reference
Larynx-Epithelium-Z000000QB	Z000000QB	Larynx	Epithelium	Head-Neck-Ep	97	Had-HU	97	No	Reference
Esophagus-Epithelium-Z000000PZ	Z000000PZ	Esophagus	Epithelium	Head-Neck-Ep	110	Had-HU	110	No	Reference
Esophagus-Epithelium-Z00000426	Z00000426	Esophagus	Epithelium	Head-Neck-Ep	235	Had-HU	235	No	Reference
Pharynx-Epithelium-Z0000044A	Z0000044A	Pharynx	Epithelium	Head-Neck-Ep	150	Had-HU	150	No	Reference
Lung-Bronchus-Epithelium-Z000000QD	Z000000QD	Lung bronchus	Epithelium	Lung-Ep-Bron	96	Had-HU	96	No	Input
Lung-Bronchus-Epithelium-Z000000RZ	Z000000RZ	Lung bronchus	Epithelium	Lung-Ep-Bron	80	Had-HU	80	No	Reference
Lung-Bronchus-Epithelium-Z000000S5	Z000000S5	Lung bronchus	Epithelium	Lung-Ep-Bron	76	Had-HU	76	No	Reference
Prostate-Epithelium-Z000000RV	Z000000RV	Prostate	Epithelium	Prostate-Ep	85	Had-HU	85	No	Input
Prostate-Epithelium-Z000000S3	Z000000S3	Prostate	Epithelium	Prostate-Ep	77	Had-HU	77	No	Reference
Prostate-Epithelium-Z0000045F	Z0000045F	Prostate	Epithelium	Prostate-Ep	73	Had-HU	73	No	Reference
Prostate-Epithelium-Z0000045G	Z0000045G	Prostate	Epithelium	Prostate-Ep	133	Had-HU	133	No	Reference
Bladder-Epithelium-Z000000QM	Z000000QM	Bladder	Epithelium	Bladder-Ep	127	Had-HU	127	No	Input
Bladder-Epithelium-Z000000QP	Z000000QP	Bladder	Epithelium	Bladder-Ep	127	Had-HU	127	No	Input
Bladder-Epithelium-Z0000043F	Z0000043F	Bladder	Epithelium	Bladder-Ep	191	Had-HU	191	No	Reference
Bladder-Epithelium-Z0000044L	Z0000044L	Bladder	Epithelium	Bladder-Ep	180	Had-HU	180	No	Reference
Bladder-Epithelium-Z00000450	Z00000450	Bladder	Epithelium	Bladder-Ep	115	Had-HU	115	No	Reference
Breast-Luminal-Epithelium-Z000000V2	Z000000V2	Breast	Luminal epithelial	Breast-Luminal-Ep	27	Had-HU	27	No	Input
Breast-Luminal-Epithelium-Z000000VJ	Z000000VJ	Breast	Luminal epithelial	Breast-Luminal-Ep	28	Had-HU	28	No	Reference
Breast-Luminal-Epithelium-Z000000VN	Z000000VN	Breast	Luminal epithelial	Breast-Luminal-Ep	3	Had-HU	3	No	Reference
Breast-Basal-Epithelium-Z000000V6	Z000000V6	Breast	Basal epithelial	Breast-Basal-Ep	12	Had-HU	12	No	Input
Breast-Basal-Epithelium-Z000000VG	Z000000VG	Breast	Basal epithelial	Breast-Basal-Ep	28	Had-HU	28	No	Reference
Breast-Basal-Epithelium-Z000000VL	Z000000VL	Breast	Basal epithelial	Breast-Basal-Ep	3	Had-HU	3	No	Reference
Breast-Basal-Epithelium-Z0000043E	Z0000043E	Breast	Basal epithelial	Breast-Basal-Ep	21	Had-HU	21	No	Reference
Lung-Alveolar-Epithelium-Z000000T1	Z000000T1	Lung alveolar	Epithelium	Lung-Ep-Alveo	57	Had-HU	57	No	Input
Lung-Alveolar-Epithelium-Z000000VC	Z000000VC	Lung alveolar	Epithelium	Lung-Ep-Alveo	35	Had-HU	35	No	Reference
Lung-Alveolar-Epithelium-Z000000VE	Z000000VE	Lung alveolar	Epithelium	Lung-Ep-Alveo	34	Had-HU	34	No	Reference
Lung-Pleura-Z0000042B	Z0000042B	Lung pleural	Epithelium	Lung-Ep-Alveo	217	Had-HU	217	No	Reference
Gallbladder-Epithelium-Z00000432	Z00000432	Gallbladder	Epithelium	Gallbladder	203	Had-HU	203	Bioreps
Gastric-fundus-Epithelium-Z000000RX	Z000000RX	Gastric fundus	Epithelium	Gastric-Ep	81	Had-HU	81	No	Input
Gastric-fundus-Epithelium-Z000000SK	Z000000SK	Gastric fundus	Epithelium	Gastric-Ep	66	Had-HU	66	No	Reference
Gastric-fundus-Epithelium-Z000000SV	Z000000SV	Gastric fundus	Epithelium	Gastric-Ep	61	Had-HU	61	No	Reference
Gastric-body-Epithelium-Z000000SD	Z000000SD	Gastric body	Epithelium	Gastric-Ep	70	Had-HU	70	No	Reference
Gastric-body-Epithelium-Z000000SM	Z000000SM	Gastric body	Epithelium	Gastric-Ep	66	Had-HU	66	No	Reference
Gastric-body-Epithelium-Z000000ST	Z000000ST	Gastric body	Epithelium	Gastric-Ep	61	Had-HU	61	No	Reference
Gastric-antrum-Epithelium-Z000000SF	Z000000SF	Gastric antrum	Epithelium	Gastric-Ep	70	Had-HU	70	No	Reference
Gastric-antrum-Epithelium-Z000000SP	Z000000SP	Gastric antrum	Epithelium	Gastric-Ep	66	Had-HU	66	No	Reference
Gastric-antrum-Epithelium-Z000000SR	Z000000SR	Gastric antrum	Epithelium	Gastric-Ep	61	Had-HU	61	No	Reference
Gastric-antrum-Endocrine-Z00000437	Z00000437	Gastric	Endocrine	Gastric-Ep	211	Had-HU	211	No	Reference
Gastric-antrum-Endocrine-Z00000438	Z00000438	Gastric	Endocrine	Gastric-Ep	210	Had-HU	210	No	Reference
Colon-Right-Epithelium-Z000000V0	Z000000V0	Colon	Epithelium	Colon-Ep	58	Had-HU	58	No	Input
Colon-Right-Epithelium-Z000000V8	Z000000V8	Colon	Epithelium	Colon-Ep	41	Had-HU	41	No	Reference
Colon-Right-Endocrine-Z0000044S	Z0000044S	Colon	Endocrine	Colon-Ep	169	Had-HU	169	No	Reference
Colon-Left-Epithelium-Z000000VA	Z000000VA	Colon	Epithelium	Colon-Ep	25	Had-HU	25	No	Reference
Colon-Left-Endocrine-Z0000044J	Z0000044J	Colon	Endocrine	Colon-Ep	182	Had-HU	182	No	Reference
Colon-Left-Endocrine-Z0000044T	Z0000044T	Colon	Endocrine	Colon-Ep	163	Had-HU	163	No	Reference
Colon-Left-Epithelium-Z0000043B	Z0000043B	Colon	Epithelium	Colon-Ep	17	Had-HU	17	No	Reference
Colon-Left-Epithelium-Z0000043C	Z0000043C	Colon	Epithelium	Colon-Ep	15	Had-HU	15	No	Reference
Small-int-Epithelium-Z0000042V	Z0000042V	Jejunum	Epithelium	Small-Int-Ep	198	Had-HU	198	No	Input
Small-int-Epithelium-Z000000RT	Z000000RT	Small intestine	Epithelium	Small-Int-Ep	87	Had-HU	87	No	Reference
Small-int-Epithelium-Z000000UW	Z000000UW	Small intestine	Epithelium	Small-Int-Ep	58	Had-HU	58	No	Input
Small-int-Epithelium-Z000000UY	Z000000UY	Small intestine	Epithelium	Small-Int-Ep	41	Had-HU	41	No	Reference
Small-int-Endocrine-Z00000436	Z00000436	Jejunum	Endocrine	Small-Int-Ep	198	Had-HU	198	No	Input
